# Evolutionary constraints limit additional mammalian adaptation of bovine-derived H5N1 influenza viruses in ferrets

**DOI:** 10.64898/2026.07.20.739655

**Authors:** Heather M. Machkovech, Wanting Wei, Chunyang Gu, Lizheng Guan, Asim Biswas, Tadashi Maemura, Tong Wang, Lavanya Babujee, Peter J. Halfmann, Amie J. Eisfeld, Gabriele Neumann, Yoshihiro Kawaoka, Katia Koelle, Thomas C. Friedrich

## Abstract

The outbreak of clade 2.3.4.4b H5N1 viruses among U.S. dairy cattle has raised concerns that sustained circulation among agricultural mammals could facilitate viral adaptation toward efficient human transmission. However, the evolutionary dynamics governing such adaptation remain poorly understood. Here we investigated the evolution of two bovine-derived H5N1 B3.13 genotype viruses during infection and airborne transmission in ferrets, building on prior characterization of their robust replication and inefficient airborne transmission. Within hosts, viral genetic diversity was limited and viruses were subject to genetic drift and weak purifying selection. Transmission, when it occurred, was characterized by stringent bottlenecks that sharply reduced viral genetic diversity. We found no evidence of mammalian adaptation during infection or transmission. Together, these findings indicate that bovine-derived H5N1 viruses face evolutionary constraints during acute mammalian infection and transmission, limiting movement toward enhanced airborne spread. These constraints may help explain why efficient mammalian replication does not necessarily coincide with efficient transmission. Continued circulation of HA clade 2.3.4.4b viruses nevertheless creates repeated opportunities for rare but consequential evolutionary events, underscoring the importance of sustained surveillance and risk mitigation.
