## Supplementary Data 1 for "Evolutionary constraints limit additional mammalian adaptation of bovine-derived H5N1 influenza viruses in ferrets"

sample_id	CHROM	POS	REF	ALT	Depth	ALT_FREQ	Gene	substitution	Annotation_Type	Impact	Protein_Change	cDNA_Change	Feature_ID	Transcript_Type	Allele
NM93_10to6PFU_Donor_F4_d7	PQ067970.1	1024	A	G	11675	0.0407709	HA	nonsynonymous	missense_variant	MODERATE	p.Arg342Gly	c.1024A>G	XDE70356.1	protein_coding	G
NM93_10to6PFU_Donor_F1_d7	PQ067970.1	626	A	C	44251	0.049626	HA	nonsynonymous	missense_variant	MODERATE	p.Asn209Thr	c.626A>C	XDE70356.1	protein_coding	C
NM93_10to6PFU_Donor_F4_d7	PQ067970.1	92	A	C	10078	0.0383013	HA	nonsynonymous	missense_variant	MODERATE	p.Gln31Pro	c.92A>C	XDE70356.1	protein_coding	C
NM93_10to6PFU_Donor_F4_d7	PQ067970.1	149	A	G	12275	0.115031	HA	nonsynonymous	missense_variant	MODERATE	p.Glu50Gly	c.149A>G	XDE70356.1	protein_coding	G
NM93_10to6PFU_Donor_F1_d7	PQ067970.1	1546	G	A	44493	0.0305217	HA	nonsynonymous	missense_variant	MODERATE	p.Glu516Lys	c.1546G>A	XDE70356.1	protein_coding	A
NM93_10to6PFU_Donor_F2_d5	PQ067970.1	12	A	C	7741	0.0569694	HA	synonymous	synonymous_variant	LOW	p.Ile4Ile	c.12A>C	XDE70356.1	protein_coding	C
NM93_10to6PFU_Donor_F4_d7	PQ067970.1	206	A	G	13000	0.0352308	HA	nonsynonymous	missense_variant	MODERATE	p.Lys69Arg	c.206A>G	XDE70356.1	protein_coding	G
NM93_10to6PFU_Donor_F4_d7	PQ067970.1	1211	T	A	15347	0.0347951	HA	nonsynonymous	missense_variant	MODERATE	p.Met404Lys	c.1211T>A	XDE70356.1	protein_coding	A
NM93_10to6PFU_Donor_F1_d7	PQ067970.1	1482	G	A	51768	0.0323559	HA	nonsynonymous	missense_variant	MODERATE	p.Met494Ile	c.1482G>A	XDE70356.1	protein_coding	A
NM93_10to6PFU_Donor_F1_d7	PQ067970.1	407	G	A	40383	0.0383082	HA	nonsynonymous	missense_variant	MODERATE	p.Ser136Asn	c.407G>A	XDE70356.1	protein_coding	A
NM93_10to6PFU_Donor_F1_d7	PQ068553.1	140	A	G	7153	0.0609534	M1	nonsynonymous	missense_variant	MODERATE	p.Lys47Arg	c.140A>G	XDE71495.1	protein_coding	G
NM93_10to6PFU_Donor_F1_d7	PQ068553.1	171	A	G	7666	0.115575	M1	synonymous	synonymous_variant	LOW	p.Lys57Lys	c.171A>G	XDE71495.1	protein_coding	G
NM93_10to6PFU_Donor_F4_d7	PQ068553.1	409	A	G	1893	0.0316957	M1	nonsynonymous	missense_variant	MODERATE	p.Thr137Ala	c.409A>G	XDE71495.1	protein_coding	G
NM93_10to6PFU_Donor_F4_d7	PQ068553.1	957	A	C	1152	0.0338542	M2	nonsynonymous	missense_variant	MODERATE	p.His90Pro	c.269A>C	XDE71496.1	protein_coding	C
NM93_10to6PFU_Donor_F4_d7	PQ068570.1	854	C	T	247	0.165992	Neuraminidase	nonsynonymous	missense_variant	MODERATE	p.Ala285Val	c.854C>T	XDE71508.1	protein_coding	T
NM93_10to6PFU_Donor_F1_d7	PQ068570.1	321	A	G	1120	0.0383929	Neuraminidase	synonymous	synonymous_variant	LOW	p.Arg107Arg	c.321A>G	XDE71508.1	protein_coding	G
NM93_10to6PFU_Donor_F1_d7	PQ068570.1	818	A	G	996	0.0491968	Neuraminidase	nonsynonymous	missense_variant	MODERATE	p.Asn273Ser	c.818A>G	XDE71508.1	protein_coding	G
NM93_10to6PFU_Donor_F1_d7	PQ068570.1	900	C	T	858	0.0384615	Neuraminidase	synonymous	synonymous_variant	LOW	p.Asn300Asn	c.900C>T	XDE71508.1	protein_coding	T
NM93_10to6PFU_Donor_F1_d7	PQ068570.1	1402	G	T	377	0.0397878	Neuraminidase	nonsynonymous	missense_variant	MODERATE	p.Asp468Tyr	c.1402G>T	XDE71508.1	protein_coding	T
NM93_10to6PFU_Donor_F1_d7	PQ068570.1	841	T	C	951	0.0410095	Neuraminidase	nonsynonymous	missense_variant	MODERATE	p.Cys281Arg	c.841T>C	XDE71508.1	protein_coding	C
NM93_10to6PFU_Donor_F1_d7	PQ068570.1	939	A	G	828	0.0555556	Neuraminidase	synonymous	synonymous_variant	LOW	p.Gln313Gln	c.939A>G	XDE71508.1	protein_coding	G
NM93_10to6PFU_Donor_F4_d7	PQ068570.1	834	A	G	256	0.191406	Neuraminidase	synonymous	synonymous_variant	LOW	p.Glu278Glu	c.834A>G	XDE71508.1	protein_coding	G
NM93_10to6PFU_Donor_F1_d7	PQ068570.1	315	T	C	1117	0.038496	Neuraminidase	synonymous	synonymous_variant	LOW	p.Gly105Gly	c.315T>C	XDE71508.1	protein_coding	C
NM93_10to6PFU_Donor_F2_d5	PQ068570.1	1061	G	A	5211	0.0347342	Neuraminidase	nonsynonymous	missense_variant	MODERATE	p.Gly354Asp	c.1061G>A	XDE71508.1	protein_coding	A
NM93_10to6PFU_Donor_F1_d7	PQ068570.1	1068	G	A	862	0.037123	Neuraminidase	synonymous	synonymous_variant	LOW	p.Gly356Gly	c.1068G>A	XDE71508.1	protein_coding	A
NM93_10to6PFU_Donor_F4_d7	PQ068570.1	431	A	G	247	0.17004	Neuraminidase	nonsynonymous	missense_variant	MODERATE	p.His144Arg	c.431A>G	XDE71508.1	protein_coding	G
NM93_10to6PFU_Donor_F1_d7	PQ068570.1	318	A	G	1118	0.0402504	Neuraminidase	nonsynonymous	missense_variant	MODERATE	p.Ile106Met	c.318A>G	XDE71508.1	protein_coding	G
NM93_10to6PFU_Donor_F1_d7	PQ068570.1	951	A	G	881	0.0533485	Neuraminidase	nonsynonymous	missense_variant	MODERATE	p.Ile317Met	c.951A>G	XDE71508.1	protein_coding	G
NM93_10to6PFU_Donor_F1_d7	PQ068570.1	906	G	A	836	0.0490431	Neuraminidase	synonymous	synonymous_variant	LOW	p.Pro302Pro	c.906G>A	XDE71508.1	protein_coding	A
NM93_10to6PFU_Donor_F1_d7	PQ068570.1	1258	C	A	737	0.0379919	Neuraminidase	nonsynonymous	missense_variant	MODERATE	p.Pro420Thr	c.1258C>A	XDE71508.1	protein_coding	A
NM93_10to6PFU_Donor_F1_d7	PQ068570.1	645	T	C	1048	0.0343511	Neuraminidase	synonymous	synonymous_variant	LOW	p.Thr215Thr	c.645T>C	XDE71508.1	protein_coding	C
NM93_10to6PFU_Donor_F1_d3	PQ068570.1	645	T	C	3865	0.0305304	Neuraminidase	synonymous	synonymous_variant	LOW	p.Thr215Thr	c.645T>C	XDE71508.1	protein_coding	C
NM93_10to6PFU_Donor_F2_d3	PQ068570.1	1311	G	C	3426	0.125803	Neuraminidase	nonsynonymous	missense_variant	MODERATE	p.Trp437Cys	c.1311G>C	XDE71508.1	protein_coding	C
NM93_10to6PFU_Donor_F3_d5	PQ068570.1	609	G	T	3678	0.0429581	Neuraminidase	synonymous	synonymous_variant	LOW	p.Val203Val	c.609G>T	XDE71508.1	protein_coding	T
NM93_10to6PFU_Donor_F4_d7	PQ068546.1	1283	C	T	967	0.529473	NP	nonsynonymous	missense_variant	MODERATE	p.Ala428Val	c.1283C>T	XDE71484.1	protein_coding	T
NM93_10to6PFU_Donor_F2_d7	PQ068546.1	613	A	T	219	0.0365297	NP	nonsynonymous	missense_variant	MODERATE	p.Asn205Tyr	c.613A>T	XDE71484.1	protein_coding	T
NM93_10to6PFU_Donor_F1_d7	PQ068546.1	963	T	C	2738	0.107012	NP	synonymous	synonymous_variant	LOW	p.Asn321Asn	c.963T>C	XDE71484.1	protein_coding	C
NM93_10to6PFU_Donor_F1_d7	PQ068546.1	1418	A	G	2261	0.101283	NP	nonsynonymous	missense_variant	MODERATE	p.Asn473Ser	c.1418A>G	XDE71484.1	protein_coding	G
NM93_10to6PFU_Donor_F1_d7	PQ068546.1	219	A	G	3126	0.122201	NP	synonymous	synonymous_variant	LOW	p.Glu73Glu	c.219A>G	XDE71484.1	protein_coding	G
NM93_10to6PFU_Donor_F1_d7	PQ068546.1	1040	T	C	2827	0.111779	NP	nonsynonymous	missense_variant	MODERATE	p.Ile347Thr	c.1040T>C	XDE71484.1	protein_coding	C
NM93_10to6PFU_Donor_F1_d7	PQ068546.1	916	C	T	2720	0.0669118	NP	synonymous	synonymous_variant	LOW	p.Leu306Leu	c.916C>T	XDE71484.1	protein_coding	T
NM93_10to6PFU_Donor_F1_d7	PQ068546.1	26	C	T	1791	0.105528	NP	nonsynonymous	missense_variant	MODERATE	p.Ser9Phe	c.26C>T	XDE71484.1	protein_coding	T
NM93_10to6PFU_Donor_F1_d7	PQ068546.1	842	A	G	2862	0.0681342	NP	nonsynonymous	missense_variant	MODERATE	p.Tyr281Cys	c.842A>G	XDE71484.1	protein_coding	G
NM93_10to6PFU_Donor_F1_d7	PQ068546.1	290	A	C	3240	0.10216	NP	nonsynonymous	missense_variant	MODERATE	p.Tyr97Ser	c.290A>C	XDE71484.1	protein_coding	C
NM93_10to6PFU_Donor_F2_d7	PQ068562.1	224	A	G	1159	0.0388266	NS1	nonsynonymous	missense_variant	MODERATE	p.Glu75Gly	c.224A>G	XDE71521.1	protein_coding	G
NM93_10to6PFU_Donor_F1_d5	PQ068562.1	66	T	G	10264	0.137276	NS1	nonsynonymous	missense_variant	MODERATE	p.Phe22Leu	c.66T>G	XDE71521.1	protein_coding	G
NM93_10to6PFU_Donor_F4_d7	PQ068562.1	282	T	A	16423	0.0544359	NS1	synonymous	synonymous_variant	LOW	p.Thr94Thr	c.282T>A	XDE71521.1	protein_coding	A
NM93_10to6PFU_Donor_F2_d5	PQ068562.1	331	G	A	15692	0.0381723	NS1	nonsynonymous	missense_variant	MODERATE	p.Val111Met	c.331G>A	XDE71521.1	protein_coding	A
NM93_10to6PFU_Donor_F4_d7	PQ068538.1	1364	C	T	278	0.241007	PA	nonsynonymous	missense_variant	MODERATE	p.Ala455Val	c.1364C>T	XDE71473.1	protein_coding	T
NM93_10to6PFU_Donor_F4_d7	PQ068538.1	1926	A	T	808	0.0668317	PA	synonymous	synonymous_variant	LOW	p.Ala642Ala	c.1926A>T	XDE71473.1	protein_coding	T
NM93_10to6PFU_Donor_F4_d3	PQ068538.1	1592	G	A	1381	0.0564808	PA	nonsynonymous	missense_variant	MODERATE	p.Arg531Lys	c.1592G>A	XDE71473.1	protein_coding	A
NM93_10to6PFU_Donor_F2_d5	PQ068538.1	343	A	G	2070	0.0328502	PA	nonsynonymous	missense_variant	MODERATE	p.Asn115Asp	c.343A>G	XDE71473.1	protein_coding	G
NM93_10to6PFU_Donor_F1_d7	PQ068538.1	1841	A	C	2637	0.0747061	PA	nonsynonymous	missense_variant	MODERATE	p.Asn614Thr	c.1841A>C	XDE71473.1	protein_coding	C
NM93_10to6PFU_Donor_F1_d3	PQ068538.1	1841	A	C	2051	0.0404681	PA	nonsynonymous	missense_variant	MODERATE	p.Asn614Thr	c.1841A>C	XDE71473.1	protein_coding	C
NM93_10to6PFU_Donor_F1_d7	PQ068538.1	729	G	A	1732	0.0635104	PA	synonymous	synonymous_variant	LOW	p.Glu243Glu	c.729G>A	XDE71473.1	protein_coding	A
NM93_10to6PFU_Donor_F1_d3	PQ068538.1	729	G	A	1369	0.0525931	PA	synonymous	synonymous_variant	LOW	p.Glu243Glu	c.729G>A	XDE71473.1	protein_coding	A
NM93_10to6PFU_Donor_F1_d3	PQ068538.1	1046	A	G	1531	0.0333116	PA	nonsynonymous	missense_variant	MODERATE	p.Glu349Gly	c.1046A>G	XDE71473.1	protein_coding	G
NM93_10to6PFU_Donor_F4_d7	PQ068538.1	1189	G	A	299	0.173913	PA	nonsynonymous	missense_variant	MODERATE	p.Glu397Lys	c.1189G>A	XDE71473.1	protein_coding	A
NM93_10to6PFU_Donor_F1_d7	PQ068538.1	1850	A	G	2671	0.0939723	PA	nonsynonymous	missense_variant	MODERATE	p.Glu617Gly	c.1850A>G	XDE71473.1	protein_coding	G
NM93_10to6PFU_Donor_F4_d7	PQ068538.1	90	C	T	724	0.0939227	PA	synonymous	synonymous_variant	LOW	p.Ile30Ile	c.90C>T	XDE71473.1	protein_coding	T
NM93_10to6PFU_Donor_F3_d5	PQ068538.1	113	T	C	6354	0.202235	PA	nonsynonymous	missense_variant	MODERATE	p.Ile38Thr	c.113T>C	XDE71473.1	protein_coding	C
NM93_10to6PFU_Donor_F4_d5	PQ068538.1	424	A	G	1909	0.060241	PA	nonsynonymous	missense_variant	MODERATE	p.Lys142Glu	c.424A>G	XDE71473.1	protein_coding	G
NM93_10to6PFU_Donor_F1_d7	PQ068538.1	424	A	G	2060	0.141748	PA	nonsynonymous	missense_variant	MODERATE	p.Lys142Glu	c.424A>G	XDE71473.1	protein_coding	G
NM93_10to6PFU_Donor_F1_d3	PQ068538.1	424	A	G	1566	0.041507	PA	nonsynonymous	missense_variant	MODERATE	p.Lys142Glu	c.424A>G	XDE71473.1	protein_coding	G
NM93_10to6PFU_Donor_F2_d5	PQ068538.1	424	A	G	1807	0.0547869	PA	nonsynonymous	missense_variant	MODERATE	p.Lys142Glu	c.424A>G	XDE71473.1	protein_coding	G
NM93_10to6PFU_Donor_F1_d5	PQ068538.1	424	A	G	2112	0.192708	PA	nonsynonymous	missense_variant	MODERATE	p.Lys142Glu	c.424A>G	XDE71473.1	protein_coding	G
NM93_10to6PFU_Donor_F4_d3	PQ068538.1	424	A	G	1308	0.0351682	PA	nonsynonymous	missense_variant	MODERATE	p.Lys142Glu	c.424A>G	XDE71473.1	protein_coding	G
NM93_10to6PFU_Donor_F3_d7	PQ068538.1	424	A	G	3495	0.030329	PA	nonsynonymous	missense_variant	MODERATE	p.Lys142Glu	c.424A>G	XDE71473.1	protein_coding	G
NM93_10to6PFU_Donor_F4_d3	PQ068538.1	735	G	A	1095	0.0392694	PA	synonymous	synonymous_variant	LOW	p.Lys245Lys	c.735G>A	XDE71473.1	protein_coding	A
NM93_10to6PFU_Donor_F1_d7	PQ068538.1	984	A	G	1846	0.0325027	PA	synonymous	synonymous_variant	LOW	p.Lys328Lys	c.984A>G	XDE71473.1	protein_coding	G
NM93_10to6PFU_Donor_F3_d7	PQ068538.1	1294	G	A	2922	0.0318275	PA	nonsynonymous	missense_variant	MODERATE	p.Val432Ile	c.1294G>A	XDE71473.1	protein_coding	A
NM93_10to6PFU_Donor_F4_d5	PQ068538.1	1884	R	G	6463	0.437722	PA	synonymous	missense_variant	MODERATE	p.Val628Val	c.1884A>G	XDE71473.1	protein_coding	G
NM93_10to6PFU_Donor_F1_d7	PQ068538.1	1884	R	G	2805	0.999643	PA	synonymous	missense_variant	MODERATE	p.Val628Val	c.1884A>G	XDE71473.1	protein_coding	G
NM93_10to6PFU_inoculum	PQ068538.1	1884	R	G	19140	0.0626437	PA	synonymous	missense_variant	MODERATE	p.Val628Val	c.1884A>G	XDE71473.1	protein_coding	G
NM93_10to6PFU_Donor_F1_d3	PQ068538.1	1884	R	G	4580	0.482096	PA	synonymous	missense_variant	MODERATE	p.Val628Val	c.1884A>G	XDE71473.1	protein_coding	G
NM93_10to6PFU_Donor_F4_d7	PQ068538.1	1884	R	G	763	0.448231	PA	synonymous	missense_variant	MODERATE	p.Val628Val	c.1884A>G	XDE71473.1	protein_coding	G
NM93_10to6PFU_Donor_F2_d5	PQ068538.1	1884	R	G	7837	0.364808	PA	synonymous	missense_variant	MODERATE	p.Val628Val	c.1884A>G	XDE71473.1	protein_coding	G
NM93_10to6PFU_Donor_F3_d5	PQ068538.1	1884	R	G	5598	0.399428	PA	synonymous	missense_variant	MODERATE	p.Val628Val	c.1884A>G	XDE71473.1	protein_coding	G
NM93_10to6PFU_Donor_F2_d3	PQ068538.1	1884	R	G	9381	0.309775	PA	synonymous	missense_variant	MODERATE	p.Val628Val	c.1884A>G	XDE71473.1	protein_coding	G
NM93_10to6PFU_Donor_F1_d5	PQ068538.1	1884	R	G	3235	0.945595	PA	synonymous	missense_variant	MODERATE	p.Val628Val	c.1884A>G	XDE71473.1	protein_coding	G
NM93_10to6PFU_Donor_F4_d3	PQ068538.1	1884	R	G	6692	0.280484	PA	synonymous	missense_variant	MODERATE	p.Val628Val	c.1884A>G	XDE71473.1	protein_coding	G
NM93_10to6PFU_Donor_F3_d3	PQ068538.1	1884	R	G	5278	0.488632	PA	synonymous	missense_variant	MODERATE	p.Val628Val	c.1884A>G	XDE71473.1	protein_coding	G
NM93_10to6PFU_Donor_F3_d7	PQ068538.1	1884	R	G	14774	0.540409	PA	synonymous	missense_variant	MODERATE	p.Val628Val	c.1884A>G	XDE71473.1	protein_coding	G
NM93_10to6PFU_Donor_F1_d7	PQ068538.1	729	G	A	1732	0.0635104	PA-X	nonsynonymous	missense_variant	MODERATE	p.Arg243Lys	c.728G>A	XDE71474.1	protein_coding	A
NM93_10to6PFU_Donor_F1_d3	PQ068538.1	729	G	A	1369	0.0525931	PA-X	nonsynonymous	missense_variant	MODERATE	p.Arg243Lys	c.728G>A	XDE71474.1	protein_coding	A
NM93_10to6PFU_Donor_F2_d5	PQ068538.1	343	A	G	2070	0.0328502	PA-X	nonsynonymous	missense_variant	MODERATE	p.Asn115Asp	c.343A>G	XDE71474.1	protein_coding	G
NM93_10to6PFU_Donor_F4_d7	PQ068538.1	90	C	T	724	0.0939227	PA-X	synonymous	synonymous_variant	LOW	p.Ile30Ile	c.90C>T	XDE71474.1	protein_coding	T
NM93_10to6PFU_Donor_F3_d5	PQ068538.1	113	T	C	6354	0.202235	PA-X	nonsynonymous	missense_variant	MODERATE	p.Ile38Thr	c.113T>C	XDE71474.1	protein_coding	C
NM93_10to6PFU_Donor_F4_d5	PQ068538.1	424	A	G	1909	0.060241	PA-X	nonsynonymous	missense_variant	MODERATE	p.Lys142Glu	c.424A>G	XDE71474.1	protein_coding	G
NM93_10to6PFU_Donor_F1_d7	PQ068538.1	424	A	G	2060	0.141748	PA-X	nonsynonymous	missense_variant	MODERATE	p.Lys142Glu	c.424A>G	XDE71474.1	protein_coding	G
NM93_10to6PFU_Donor_F1_d3	PQ068538.1	424	A	G	1566	0.041507	PA-X	nonsynonymous	missense_variant	MODERATE	p.Lys142Glu	c.424A>G	XDE71474.1	protein_coding	G
NM93_10to6PFU_Donor_F2_d5	PQ068538.1	424	A	G	1807	0.0547869	PA-X	nonsynonymous	missense_variant	MODERATE	p.Lys142Glu	c.424A>G	XDE71474.1	protein_coding	G
NM93_10to6PFU_Donor_F1_d5	PQ068538.1	424	A	G	2112	0.192708	PA-X	nonsynonymous	missense_variant	MODERATE	p.Lys142Glu	c.424A>G	XDE71474.1	protein_coding	G
NM93_10to6PFU_Donor_F4_d3	PQ068538.1	424	A	G	1308	0.0351682	PA-X	nonsynonymous	missense_variant	MODERATE	p.Lys142Glu	c.424A>G	XDE71474.1	protein_coding	G
NM93_10to6PFU_Donor_F3_d7	PQ068538.1	424	A	G	3495	0.030329	PA-X	nonsynonymous	missense_variant	MODERATE	p.Lys142Glu	c.424A>G	XDE71474.1	protein_coding	G
NM93_10to6PFU_Donor_F4_d3	PQ068538.1	735	G	A	1095	0.0392694	PA-X	nonsynonymous	missense_variant	MODERATE	p.Ser245Asn	c.734G>A	XDE71474.1	protein_coding	A
NM93_10to6PFU_Donor_F4_d5	PQ068523.1	693	C	T	4243	0.113835	PB1	synonymous	synonymous_variant	LOW	p.Ala231Ala	c.693C>T	XDE71447.1	protein_coding	T
NM93_10to6PFU_Donor_F1_d7	PQ068523.1	693	C	T	32628	0.116005	PB1	synonymous	synonymous_variant	LOW	p.Ala231Ala	c.693C>T	XDE71447.1	protein_coding	T
NM93_10to6PFU_inoculum	PQ068523.1	693	C	T	899	0.0489433	PB1	synonymous	synonymous_variant	LOW	p.Ala231Ala	c.693C>T	XDE71447.1	protein_coding	T
NM93_10to6PFU_Donor_F2_d5	PQ068523.1	693	C	T	3929	0.0320692	PB1	synonymous	synonymous_variant	LOW	p.Ala231Ala	c.693C>T	XDE71447.1	protein_coding	T
NM93_10to6PFU_Donor_F2_d7	PQ068523.1	693	C	T	1622	0.138718	PB1	synonymous	synonymous_variant	LOW	p.Ala231Ala	c.693C>T	XDE71447.1	protein_coding	T
NM93_10to6PFU_Donor_F4_d3	PQ068523.1	693	C	T	3497	0.0454675	PB1	synonymous	synonymous_variant	LOW	p.Ala231Ala	c.693C>T	XDE71447.1	protein_coding	T
NM93_10to6PFU_Donor_F3_d3	PQ068523.1	693	C	T	5112	0.0320814	PB1	synonymous	synonymous_variant	LOW	p.Ala231Ala	c.693C>T	XDE71447.1	protein_coding	T
NM93_10to6PFU_Donor_F4_d3	PQ068523.1	1856	A	G	4735	0.0310454	PB1	nonsynonymous	missense_variant	MODERATE	p.Asp619Gly	c.1856A>G	XDE71447.1	protein_coding	G
NM93_10to6PFU_Donor_F4_d7	PQ068523.1	1539	A	G	14046	0.176278	PB1	synonymous	synonymous_variant	LOW	p.Gly513Gly	c.1539A>G	XDE71447.1	protein_coding	G
NM93_10to6PFU_Donor_F1_d7	PQ068523.1	1257	G	A	31055	0.0300113	PB1	synonymous	synonymous_variant	LOW	p.Leu419Leu	c.1257G>A	XDE71447.1	protein_coding	A
NM93_10to6PFU_Donor_F2_d7	PQ068523.1	1257	G	A	1251	0.097522	PB1	synonymous	synonymous_variant	LOW	p.Leu419Leu	c.1257G>A	XDE71447.1	protein_coding	A
NM93_10to6PFU_Donor_F3_d5	PQ068523.1	1439	A	G	3409	0.0310942	PB1	nonsynonymous	missense_variant	MODERATE	p.Lys480Arg	c.1439A>G	XDE71447.1	protein_coding	G
NM93_10to6PFU_inoculum	PQ068523.1	202	C	A	2177	0.0790078	PB1	nonsynonymous	missense_variant	MODERATE	p.Pro68Thr	c.202C>A	XDE71447.1	protein_coding	A
NM93_10to6PFU_Donor_F4_d5	PQ068523.1	1124	G	A	3912	0.0674847	PB1	nonsynonymous	missense_variant	MODERATE	p.Ser375Asn	c.1124G>A	XDE71447.1	protein_coding	A
NM93_10to6PFU_Donor_F2_d7	PQ068523.1	18	C	T	1530	0.0300654	PB1	synonymous	synonymous_variant	LOW	p.Thr6Thr	c.18C>T	XDE71447.1	protein_coding	T
NM93_10to6PFU_Donor_F2_d3	PQ068523.1	255	G	A	5209	0.0447303	PB1	synonymous	synonymous_variant	LOW	p.Thr85Thr	c.255G>A	XDE71447.1	protein_coding	A
NM93_10to6PFU_Donor_F2_d3	PQ068523.1	255	G	A	5209	0.0447303	PB1-F2	nonsynonymous	missense_variant	MODERATE	p.Arg54Gln	c.161G>A	XDE71448.1	protein_coding	A
NM93_10to6PFU_inoculum	PQ068523.1	202	C	A	2177	0.0790078	PB1-F2	synonymous	synonymous_variant	LOW	p.Ile36Ile	c.108C>A	XDE71448.1	protein_coding	A
NM93_10to6PFU_Donor_F4_d7	PQ068393.1	2067	T	C	1199	0.0692244	PB2	synonymous	synonymous_variant	LOW	p.Ala689Ala	c.2067T>C	XDE71258.1	protein_coding	C
NM93_10to6PFU_Donor_F4_d7	PQ068393.1	1811	G	A	623	0.192616	PB2	nonsynonymous	missense_variant	MODERATE	p.Arg604Gln	c.1811G>A	XDE71258.1	protein_coding	A
NM93_10to6PFU_inoculum	PQ068393.1	2109	A	G	11411	0.0355797	PB2	synonymous	synonymous_variant	LOW	p.Arg703Arg	c.2109A>G	XDE71258.1	protein_coding	G
NM93_10to6PFU_Donor_F4_d7	PQ068393.1	2263	C	T	1141	0.0823839	PB2	nonsynonymous	missense_variant	MODERATE	p.Arg755Trp	c.2263C>T	XDE71258.1	protein_coding	T
NM93_10to6PFU_Donor_F4_d7	PQ068393.1	926	A	G	558	0.331541	PB2	nonsynonymous	missense_variant	MODERATE	p.Asp309Gly	c.926A>G	XDE71258.1	protein_coding	G
NM93_10to6PFU_Donor_F4_d7	PQ068393.1	2011	G	T	999	0.0640641	PB2	nonsynonymous	missense_variant	MODERATE	p.Asp671Tyr	c.2011G>T	XDE71258.1	protein_coding	T
NM93_10to6PFU_Donor_F4_d7	PQ068393.1	479	A	G	577	0.220104	PB2	nonsynonymous	missense_variant	MODERATE	p.Gln160Arg	c.479A>G	XDE71258.1	protein_coding	G
NM93_10to6PFU_Donor_F4_d5	PQ068393.1	1882	C	A	2724	0.0301028	PB2	nonsynonymous	missense_variant	MODERATE	p.Gln628Lys	c.1882C>A	XDE71258.1	protein_coding	A
NM93_10to6PFU_Donor_F4_d3	PQ068393.1	1882	C	A	1457	0.0363761	PB2	nonsynonymous	missense_variant	MODERATE	p.Gln628Lys	c.1882C>A	XDE71258.1	protein_coding	A
NM93_10to6PFU_Donor_F3_d3	PQ068393.1	1882	C	A	2445	0.0621677	PB2	nonsynonymous	missense_variant	MODERATE	p.Gln628Lys	c.1882C>A	XDE71258.1	protein_coding	A
NM93_10to6PFU_Donor_F3_d7	PQ068393.1	1882	C	A	4281	0.0555945	PB2	nonsynonymous	missense_variant	MODERATE	p.Gln628Lys	c.1882C>A	XDE71258.1	protein_coding	A
NM93_10to6PFU_Donor_F3_d7	PQ068393.1	1734	G	T	2847	0.0498771	PB2	nonsynonymous	missense_variant	MODERATE	p.Glu578Asp	c.1734G>T	XDE71258.1	protein_coding	T
NM93_10to6PFU_Donor_F1_d7	PQ068393.1	2030	A	G	4470	0.0534676	PB2	nonsynonymous	missense_variant	MODERATE	p.Glu677Gly	c.2030A>G	XDE71258.1	protein_coding	G
NM93_10to6PFU_Donor_F4_d7	PQ068393.1	2030	A	G	1150	0.0973913	PB2	nonsynonymous	missense_variant	MODERATE	p.Glu677Gly	c.2030A>G	XDE71258.1	protein_coding	G
NM93_10to6PFU_Donor_F1_d7	PQ068393.1	1926	A	G	3957	0.216325	PB2	synonymous	synonymous_variant	LOW	p.Gly642Gly	c.1926A>G	XDE71258.1	protein_coding	G
NM93_10to6PFU_Donor_F1_d3	PQ068393.1	1926	A	G	2423	0.0334296	PB2	synonymous	synonymous_variant	LOW	p.Gly642Gly	c.1926A>G	XDE71258.1	protein_coding	G
NM93_10to6PFU_Donor_F2_d7	PQ068393.1	1926	A	G	209	0.196172	PB2	synonymous	synonymous_variant	LOW	p.Gly642Gly	c.1926A>G	XDE71258.1	protein_coding	G
NM93_10to6PFU_Donor_F1_d5	PQ068393.1	699	T	C	2290	0.426201	PB2	synonymous	synonymous_variant	LOW	p.His233His	c.699T>C	XDE71258.1	protein_coding	C
NM93_10to6PFU_Donor_F1_d3	PQ068393.1	1389	A	G	1743	0.0349971	PB2	nonsynonymous	missense_variant	MODERATE	p.Ile463Met	c.1389A>G	XDE71258.1	protein_coding	G
NM93_10to6PFU_Donor_F4_d7	PQ068393.1	169	A	G	1325	0.0392453	PB2	nonsynonymous	missense_variant	MODERATE	p.Ile57Val	c.169A>G	XDE71258.1	protein_coding	G
NM93_10to6PFU_Donor_F4_d5	PQ068393.1	2025	G	A	3751	0.057318	PB2	synonymous	synonymous_variant	LOW	p.Leu675Leu	c.2025G>A	XDE71258.1	protein_coding	A
NM93_10to6PFU_Donor_F1_d7	PQ068393.1	1794	A	G	3453	0.0304083	PB2	synonymous	synonymous_variant	LOW	p.Thr598Thr	c.1794A>G	XDE71258.1	protein_coding	G
NM93_10to6PFU_Donor_F2_d5	PQ068393.1	1794	A	G	1835	0.0376022	PB2	synonymous	synonymous_variant	LOW	p.Thr598Thr	c.1794A>G	XDE71258.1	protein_coding	G
