## Supplementary Data 3 for "Evolutionary constraints limit additional mammalian adaptation of bovine-derived H5N1 influenza viruses in ferrets"

sample_id	virus	dose	role	ferret	day	sample_type	original_sample_name	original_sample_description	SRA_sample_name	SRA_accession	bioproject_accession	SRA_status
NM93_10to6PFU_Donor_F1_d3	NM93-H5N1	10^6 PFU	Donor	F1	d3	nasal wash	ferret1_S1_L001	Infected_Ferret1_Day3	pending	pending	pending	pending
NM93_10to6PFU_Donor_F1_d5	NM93-H5N1	10^6 PFU	Donor	F1	d5	nasal wash	ferret5_S5_L001	Infected_Ferret1_Day5	pending	pending	pending	pending
NM93_10to6PFU_Donor_F1_d7	NM93-H5N1	10^6 PFU	Donor	F1	d7	nasal wash	ferret9_S9_L001	Infected_Ferret1_Day7	pending	pending	pending	pending
NM93_10to6PFU_Donor_F2_d3	NM93-H5N1	10^6 PFU	Donor	F2	d3	nasal wash	ferret2_S2_L001	Infected_Ferret2_Day3	pending	pending	pending	pending
NM93_10to6PFU_Donor_F2_d5	NM93-H5N1	10^6 PFU	Donor	F2	d5	nasal wash	ferret6_S6_L001	Infected_Ferret2_Day5	pending	pending	pending	pending
NM93_10to6PFU_Donor_F2_d7	NM93-H5N1	10^6 PFU	Donor	F2	d7	nasal wash	ferret10_S10_L001	Infected_Ferret2_Day7	pending	pending	pending	pending
NM93_10to6PFU_Donor_F3_d3	NM93-H5N1	10^6 PFU	Donor	F3	d3	nasal wash	ferret3_S3_L001	Infected_Ferret3_Day3	pending	pending	pending	pending
NM93_10to6PFU_Donor_F3_d5	NM93-H5N1	10^6 PFU	Donor	F3	d5	nasal wash	ferret7_S7_L001	Infected_Ferret3_Day5	pending	pending	pending	pending
NM93_10to6PFU_Donor_F3_d7	NM93-H5N1	10^6 PFU	Donor	F3	d7	nasal wash	ferret11_S11_L001	Infected_Ferret3_Day7	pending	pending	pending	pending
NM93_10to6PFU_Donor_F4_d3	NM93-H5N1	10^6 PFU	Donor	F4	d3	nasal wash	ferret4_S4_L001	Infected_Ferret4_Day3	pending	pending	pending	pending
NM93_10to6PFU_Donor_F4_d5	NM93-H5N1	10^6 PFU	Donor	F4	d5	nasal wash	ferret8_S8_L001	Infected_Ferret4_Day5	pending	pending	pending	pending
NM93_10to6PFU_Donor_F4_d7	NM93-H5N1	10^6 PFU	Donor	F4	d7	nasal wash	ferret12_S12_L001	Infected_Ferret4_Day7	pending	pending	pending	pending
NM93_10to6PFU_inoculum	NM93-H5N1	10^6 PFU	Inoculum			virus stock	ferret13inoculum_S13_L001	Inoculum	pending	pending	pending	pending
huTX37_10PFU_Donor_F1_d3	huTX37-H5N1	10 PFU	Donor	F1	d3	nasal wash	10PFUs57redo_S8	Tex37_Infected_Ferret1_T5363_Day3_10pfu	10pfu_I1_d3	SRR30755039	PRJNA1163435	available
huTX37_10PFU_Donor_F2_d3	huTX37-H5N1	10 PFU	Donor	F2	d3	nasal wash	10PFUs58redo_S9	Tex37_Infected_Ferret2_T5337_Day3_10pfu	10pfu_I2_d3	SRR30755038	PRJNA1163435	available
huTX37_10PFU_Donor_F3_d3	huTX37-H5N1	10 PFU	Donor	F3	d3	nasal wash	10PFUs59redo_S10	Tex37_Infected_Ferret3_T5339_Day3_10pfu	10pfu_I3_d3	SRR30755027	PRJNA1163435	available
huTX37_10PFU_Donor_F4_d3	huTX37-H5N1	10 PFU	Donor	F4	d3	nasal wash	10PFUs60redo_S11	Tex37_Infected_Ferret4_T5341_Day3_10pfu	10pfu_I4_d3	SRR30755016	PRJNA1163435	available
huTX37_10PFU_Donor_F5_d3	huTX37-H5N1	10 PFU	Donor	F5	d3	nasal wash	10PFUs61redo_S12	Tex37_Infected_Ferret5_T5346_Day3_10pfu	10pfu_I5_d3	SRR30755005	PRJNA1163435	available
huTX37_10PFU_Donor_F6_d3	huTX37-H5N1	10 PFU	Donor	F6	d3	nasal wash	10PFUs62redo_S13	Tex37_Infected_Ferret6_T5358_Day3_10pfu	10pfu_I6_d3	SRR30755003	PRJNA1163435	available
huTX37_10PFU_inoculum	huTX37-H5N1	10 PFU	Inoculum			virus stock	10PFUs66inoculumredo_S17	Tex37_Inoculum_10pfu	10pfu_inoculum	SRR30755000	PRJNA1163435	available
huTX37_10PFU_Recipient_F6_d3	huTX37-H5N1	10 PFU	Recipient	F6	d3	nasal wash	10PFUs63redo_S14	Tex37_Exposed_Ferret6_T5359_Day3_10pfu	10pfu_E6_d3	SRR30755002	PRJNA1163435	available
huTX37_10PFU_Recipient_F6_d5	huTX37-H5N1	10 PFU	Recipient	F6	d5	nasal wash	10PFUs64redo_S15	Tex37_Exposed_Ferret6_T5359_Day5_10pfu	10pfu_E6_d5	SRR30755001	PRJNA1163435	available
huTX37_100PFU_Donor_F1_d3	huTX37-H5N1	100 PFU	Donor	F1	d3	nasal wash	100PFUsample1redo_S19	Tex37_Infected_Ferret1_T5319_Day3_100pfu	100pfu_I1_d3	SRR30754999	PRJNA1163435	available
huTX37_100PFU_Donor_F1_d4	huTX37-H5N1	100 PFU	Donor	F1	d4	nasal wash	100PFUs6redo_S24	Tex37_Infected_Ferret1_T5344_Day4_100pfu	100pfu_I1_d4	SRR30755033	PRJNA1163435	available
huTX37_100PFU_Donor_F2_d3	huTX37-H5N1	100 PFU	Donor	F2	d3	nasal wash	100PFUs2redo_S20	Tex37_Infected_Ferret2_T5343_Day3_100pfu	100pfu_I2_d3	SRR30755037	PRJNA1163435	available
huTX37_100PFU_Donor_F3_d4	huTX37-H5N1	100 PFU	Donor	F3	d4	nasal wash	100PFUs7redo_S25	Tex37_Infected_Ferret3_T3765_Day4_100pfu	100pfu_I3_d4	SRR30755032	PRJNA1163435	available
huTX37_100PFU_Donor_F4_d3	huTX37-H5N1	100 PFU	Donor	F4	d3	nasal wash	100PFUs3redo_S21	Tex37_Infected_Ferret4_T3750_Day3_100pfu	100pfu_I4_d3	SRR30755036	PRJNA1163435	available
huTX37_100PFU_Donor_F5_d3	huTX37-H5N1	100 PFU	Donor	F5	d3	nasal wash	100PFUs4redo_S22	Tex37_Infected_Ferret5_T5345_Day3_100pfu	100pfu_I5_d3	SRR30755035	PRJNA1163435	available
huTX37_100PFU_Donor_F6_d3	huTX37-H5N1	100 PFU	Donor	F6	d3	nasal wash	100PFUs5redo_S23	Tex37_Infected_Ferret6_T3766_Day3_100pfu	100pfu_I6_d3	SRR30755034	PRJNA1163435	available
huTX37_100PFU_Donor_F6_d5	huTX37-H5N1	100 PFU	Donor	F6	d5	nasal wash	100PFUs8redo_S26	Tex37_Infected_Ferret6_T3766_Day5_100pfu	100pfu_I6_d5	SRR30755031	PRJNA1163435	available
huTX37_100PFU_Recipient_F4_d5	huTX37-H5N1	100 PFU	Recipient	F4	d5	nasal wash	100PFUs9redo_S27	Tex37_Exposed_Ferret4_T5349_Day5_100pfu	100pfu_E4_d5	SRR30755030	PRJNA1163435	available
huTX37_10to3PFU_Donor_F1_d3	huTX37-H5N1	10^3 PFU	Donor	F1	d3	nasal wash	1000PFUsample50redo_S1	Tex37_Infected_Ferret1_T5327_Day3_1E3pfu	1E3pfu_I1_d3	SRR30755029	PRJNA1163435	available
huTX37_10to3PFU_Donor_F2_d3	huTX37-H5N1	10^3 PFU	Donor	F2	d3	nasal wash	1000PFUs51redo_S2	Tex37_Infected_Ferret2_T5329_Day3_1E3pfu	1E3pfu_I2_d3	SRR30755028	PRJNA1163435	available
huTX37_10to3PFU_Donor_F3_d3	huTX37-H5N1	10^3 PFU	Donor	F3	d3	nasal wash	1000PFUs52redo_S3	Tex37_Infected_Ferret3_T5331_Day3_1E3pfu	1E3pfu_I3_d3	SRR30755026	PRJNA1163435	available
huTX37_10to3PFU_Donor_F4_d3	huTX37-H5N1	10^3 PFU	Donor	F4	d3	nasal wash	1000PFUs53redo_S4	Tex37_Infected_Ferret4_T3745_Day3_1E3pfu	1E3pfu_I4_d3	SRR30755025	PRJNA1163435	available
huTX37_10to3PFU_Donor_F5_d3	huTX37-H5N1	10^3 PFU	Donor	F5	d3	nasal wash	1000PFUs54redo_S5	Tex37_Infected_Ferret5_T5333_Day3_1E3pfu	1E3pfu_I5_d3	SRR30755024	PRJNA1163435	available
huTX37_10to3PFU_Donor_F6_d3	huTX37-H5N1	10^3 PFU	Donor	F6	d3	nasal wash	1000PFUs55redo_S6	Tex37_Infected_Ferret6_T3748_Day3_1E3pfu	1E3pfu_I6_d3	SRR30755023	PRJNA1163435	available
huTX37_10to3PFU_inoculum	huTX37-H5N1	10^3 PFU	Inoculum			virus stock	1000PFUs65inoculumredo_S16	Tex37_Inoculum_1E3pfu	1E3pfu_inoculum	SRR30755021	PRJNA1163435	available
huTX37_10to3PFU_Recipient_F5_d5	huTX37-H5N1	10^3 PFU	Recipient	F5	d5	nasal wash	1000PFUs56redo_S7	Tex37_Exposed_Ferret5_T5334_Day5_1E3pfu	1E3pfu_E5_d5	SRR30755022	PRJNA1163435	available
huTX37_10to6PFU_Donor_F1_d1	huTX37-H5N1	10^6 PFU	Donor	F1	d1	nasal wash	Tex37ferretInf1D1_S36	Tex37_Infected_Ferret1_Day1_1E6pfu	1E6pfu_I1_d1	SRR30755019	PRJNA1163435	available
huTX37_10to6PFU_Donor_F1_d3	huTX37-H5N1	10^6 PFU	Donor	F1	d3	nasal wash	Tex37ferretInf1D3_S41	Tex37_Infected_Ferret1_Day3_1E6pfu	1E6pfu_I1_d3	SRR30755013	PRJNA1163435	available
huTX37_10to6PFU_Donor_F2_d1	huTX37-H5N1	10^6 PFU	Donor	F2	d1	nasal wash	oldtransmissionsample0_S18	Tex37_Infected_Ferret2_T5319_Day1_1E6pfu	1E6pfu_I2_d1	SRR30755020	PRJNA1163435	available
huTX37_10to6PFU_Donor_F2_d3	huTX37-H5N1	10^6 PFU	Donor	F2	d3	nasal wash	Tex37ferretInf2D3_S42	Tex37_Infected_Ferret2_Day3_1E6pfu	1E6pfu_I2_d3	SRR30755012	PRJNA1163435	available
huTX37_10to6PFU_Donor_F3_d1	huTX37-H5N1	10^6 PFU	Donor	F3	d1	nasal wash	Tex37ferretInf3D1_S37	Tex37_Infected_Ferret3_Day1_1E6pfu	1E6pfu_I3_d1	SRR30755018	PRJNA1163435	available
huTX37_10to6PFU_Donor_F3_d3	huTX37-H5N1	10^6 PFU	Donor	F3	d3	nasal wash	Tex37ferretInf3D3_S43	Tex37_Infected_Ferret3_Day3_1E6pfu	1E6pfu_I3_d3	SRR30755011	PRJNA1163435	available
huTX37_10to6PFU_Donor_F4_d1	huTX37-H5N1	10^6 PFU	Donor	F4	d1	nasal wash	Tex37ferretInf4D1_S38	Tex37_Infected_Ferret4_Day1_1E6pfu	1E6pfu_I4_d1	SRR30755017	PRJNA1163435	available
huTX37_10to6PFU_Donor_F4_d3	huTX37-H5N1	10^6 PFU	Donor	F4	d3	nasal wash	Tex37ferretInf4D3_S44	Tex37_Infected_Ferret4_Day3_1E6pfu	1E6pfu_I4_d3	SRR30755010	PRJNA1163435	available
huTX37_10to6PFU_Donor_F5_d1	huTX37-H5N1	10^6 PFU	Donor	F5	d1	nasal wash	Tex37ferretInf5D1_S39	Tex37_Infected_Ferret5_Day1_1E6pfu	1E6pfu_I5_d1	SRR30755015	PRJNA1163435	available
huTX37_10to6PFU_Donor_F5_d3	huTX37-H5N1	10^6 PFU	Donor	F5	d3	nasal wash	Tex37ferretInf5D3_S45	Tex37_Infected_Ferret5_Day3_1E6pfu	1E6pfu_I5_d3	SRR30755009	PRJNA1163435	available
huTX37_10to6PFU_Donor_F6_d1	huTX37-H5N1	10^6 PFU	Donor	F6	d1	nasal wash	Tex37ferretInf6D1_S40	Tex37_Infected_Ferret6_Day1_1E6pfu	1E6pfu_I6_d1	SRR30755014	PRJNA1163435	available
huTX37_10to6PFU_Donor_F6_d3	huTX37-H5N1	10^6 PFU	Donor	F6	d3	nasal wash	Tex37ferretInf6D3_S46	Tex37_Infected_Ferret6_Day3_1E6pfu	1E6pfu_I6_d3	SRR30755008	PRJNA1163435	available
huTX37_10to6PFU_inoculum	huTX37-H5N1	10^6 PFU	Inoculum			virus stock	Tex37ferretInoculum_S48	Tex37_Inoculum_1E6pfu	1E6pfu_inoculum	SRR30755006	PRJNA1163435	available
huTX37_10to6PFU_Recipient_F5_d5	huTX37-H5N1	10^6 PFU	Recipient	F5	d5	nasal wash	Tex37ferretExp5D5_S49	Tex37_Exposed_Ferret5_Day5_1E6pfu	1E6pfu_E5_d5	SRR30755004	PRJNA1163435	available
huTX37_10to6PFU_Recipient_F6_d3	huTX37-H5N1	10^6 PFU	Recipient	F6	d3	nasal wash	Tex37ferretExp6D3_S47	Tex37_Exposed_Ferret6_Day3_1E6pfu	1E6pfu_E6_d3	SRR30755007	PRJNA1163435	available
