## Supplementary Data 4 for "Evolutionary constraints limit additional mammalian adaptation of bovine-derived H5N1 influenza viruses in ferrets"

sample_id	virus	genbank_submission_sample_id	sequence_id	segment	genbank_accession	annotation_status	annotation_message
NM93_10to6PFU_inoculum	NM93-H5N1	inoculum	inoculum.PB2	PB2	PZ617816	VALID
NM93_10to6PFU_inoculum	NM93-H5N1	inoculum	inoculum.PB1	PB1	PZ617817	VALID
NM93_10to6PFU_inoculum	NM93-H5N1	inoculum	inoculum.PA	PA	PZ617820	VALID
NM93_10to6PFU_inoculum	NM93-H5N1	inoculum	inoculum.HA	HA	PZ617818	VALID
NM93_10to6PFU_inoculum	NM93-H5N1	inoculum	inoculum.NP	NP	PZ617821	VALID
NM93_10to6PFU_inoculum	NM93-H5N1	inoculum	inoculum.NA	NA	PZ617823	VALID
NM93_10to6PFU_inoculum	NM93-H5N1	inoculum	inoculum.MP	MP	PZ617819	VALID
NM93_10to6PFU_inoculum	NM93-H5N1	inoculum	inoculum.NS	NS	PZ617822	VALID
NM93_10to6PFU_Donor_F1_d3	NM93-H5N1	I1_D3	I1_D3.PB2	PB2	PZ617894	VALID
NM93_10to6PFU_Donor_F1_d3	NM93-H5N1	I1_D3	I1_D3.PB1	PB1	PZ617889	VALID
NM93_10to6PFU_Donor_F1_d3	NM93-H5N1	I1_D3	I1_D3.PA	PA	PZ617893	VALID
NM93_10to6PFU_Donor_F1_d3	NM93-H5N1	I1_D3	I1_D3.HA	HA	PZ617892	VALID
NM93_10to6PFU_Donor_F1_d3	NM93-H5N1	I1_D3	I1_D3.NP	NP	PZ617888	VALID
NM93_10to6PFU_Donor_F1_d3	NM93-H5N1	I1_D3	I1_D3.NA	NA	PZ617891	VALID
NM93_10to6PFU_Donor_F1_d3	NM93-H5N1	I1_D3	I1_D3.MP	MP	PZ617890	VALID
NM93_10to6PFU_Donor_F1_d3	NM93-H5N1	I1_D3	I1_D3.NS	NS	PZ617895	VALID
NM93_10to6PFU_Donor_F1_d5	NM93-H5N1	I1_D5	I1_D5.PB2	PB2	PZ617866	VALID
NM93_10to6PFU_Donor_F1_d5	NM93-H5N1	I1_D5	I1_D5.PB1	PB1	PZ617872	VALID
NM93_10to6PFU_Donor_F1_d5	NM93-H5N1	I1_D5	I1_D5.PA	PA	PZ617868	VALID
NM93_10to6PFU_Donor_F1_d5	NM93-H5N1	I1_D5	I1_D5.HA	HA	PZ617870	VALID
NM93_10to6PFU_Donor_F1_d5	NM93-H5N1	I1_D5	I1_D5.NP	NP	PZ617869	VALID
NM93_10to6PFU_Donor_F1_d5	NM93-H5N1	I1_D5	I1_D5.NA	NA	PZ617871	VALID
NM93_10to6PFU_Donor_F1_d5	NM93-H5N1	I1_D5	I1_D5.MP	MP	PZ617873	VALID
NM93_10to6PFU_Donor_F1_d5	NM93-H5N1	I1_D5	I1_D5.NS	NS	PZ617867	VALID
NM93_10to6PFU_Donor_F1_d7	NM93-H5N1	I1_D7	I1_D7.PB2	PB2	PZ617755	VALID
NM93_10to6PFU_Donor_F1_d7	NM93-H5N1	I1_D7	I1_D7.PB1	PB1	PZ617752	VALID
NM93_10to6PFU_Donor_F1_d7	NM93-H5N1	I1_D7	I1_D7.PA	PA	PZ617753	VALID
NM93_10to6PFU_Donor_F1_d7	NM93-H5N1	I1_D7	I1_D7.HA	HA	PZ617757	VALID
NM93_10to6PFU_Donor_F1_d7	NM93-H5N1	I1_D7	I1_D7.NP	NP	PZ617756	VALID
NM93_10to6PFU_Donor_F1_d7	NM93-H5N1	I1_D7	I1_D7.NA	NA	PZ617754	VALID
NM93_10to6PFU_Donor_F1_d7	NM93-H5N1	I1_D7	I1_D7.MP	MP	PZ617751	VALID
NM93_10to6PFU_Donor_F1_d7	NM93-H5N1	I1_D7	I1_D7.NS	NS	PZ617758	VALID
NM93_10to6PFU_Donor_F2_d3	NM93-H5N1	I2_D3	I2_D3.PB2	PB2	PZ617762	VALID
NM93_10to6PFU_Donor_F2_d3	NM93-H5N1	I2_D3	I2_D3.PB1	PB1	PZ617766	VALID
NM93_10to6PFU_Donor_F2_d3	NM93-H5N1	I2_D3	I2_D3.PA	PA	PZ617760	VALID
NM93_10to6PFU_Donor_F2_d3	NM93-H5N1	I2_D3	I2_D3.HA	HA	PZ617765	VALID
NM93_10to6PFU_Donor_F2_d3	NM93-H5N1	I2_D3	I2_D3.NP	NP	PZ617763	VALID
NM93_10to6PFU_Donor_F2_d3	NM93-H5N1	I2_D3	I2_D3.NA	NA	PZ617759	VALID
NM93_10to6PFU_Donor_F2_d3	NM93-H5N1	I2_D3	I2_D3.MP	MP	PZ617761	VALID
NM93_10to6PFU_Donor_F2_d3	NM93-H5N1	I2_D3	I2_D3.NS	NS	PZ617764	VALID
NM93_10to6PFU_Donor_F2_d5	NM93-H5N1	I2_D5	I2_D5.PB2	PB2	PZ617804	VALID
NM93_10to6PFU_Donor_F2_d5	NM93-H5N1	I2_D5	I2_D5.PB1	PB1	PZ617805	VALID
NM93_10to6PFU_Donor_F2_d5	NM93-H5N1	I2_D5	I2_D5.PA	PA	PZ617803	VALID
NM93_10to6PFU_Donor_F2_d5	NM93-H5N1	I2_D5	I2_D5.HA	HA	PZ617801	VALID
NM93_10to6PFU_Donor_F2_d5	NM93-H5N1	I2_D5	I2_D5.NP	NP	PZ617802	VALID
NM93_10to6PFU_Donor_F2_d5	NM93-H5N1	I2_D5	I2_D5.NA	NA	PZ617807	VALID
NM93_10to6PFU_Donor_F2_d5	NM93-H5N1	I2_D5	I2_D5.MP	MP	PZ617806	VALID
NM93_10to6PFU_Donor_F2_d5	NM93-H5N1	I2_D5	I2_D5.NS	NS	PZ617800	VALID
NM93_10to6PFU_Donor_F2_d7	NM93-H5N1	I2_D7	I2_D7.PB2	PB2	PZ617747	VALID
NM93_10to6PFU_Donor_F2_d7	NM93-H5N1	I2_D7	I2_D7.PB1	PB1	PZ617743	VALID
NM93_10to6PFU_Donor_F2_d7	NM93-H5N1	I2_D7	I2_D7.PA	PA	PZ617746	VALID
NM93_10to6PFU_Donor_F2_d7	NM93-H5N1	I2_D7	I2_D7.HA	HA	PZ617750	VALID
NM93_10to6PFU_Donor_F2_d7	NM93-H5N1	I2_D7	I2_D7.NP	NP	PZ617744	VALID
NM93_10to6PFU_Donor_F2_d7	NM93-H5N1	I2_D7	I2_D7.NA	NA	PZ617748	VALID
NM93_10to6PFU_Donor_F2_d7	NM93-H5N1	I2_D7	I2_D7.MP	MP	PZ617749	VALID
NM93_10to6PFU_Donor_F2_d7	NM93-H5N1	I2_D7	I2_D7.NS	NS	PZ617745	VALID
NM93_10to6PFU_Donor_F3_d3	NM93-H5N1	I3_D3	I3_D3.PB2	PB2	PZ617725	VALID
NM93_10to6PFU_Donor_F3_d3	NM93-H5N1	I3_D3	I3_D3.PB1	PB1	PZ617726	VALID
NM93_10to6PFU_Donor_F3_d3	NM93-H5N1	I3_D3	I3_D3.PA	PA	PZ617729	VALID
NM93_10to6PFU_Donor_F3_d3	NM93-H5N1	I3_D3	I3_D3.HA	HA	PZ617730	VALID
NM93_10to6PFU_Donor_F3_d3	NM93-H5N1	I3_D3	I3_D3.NP	NP	PZ617727	VALID
NM93_10to6PFU_Donor_F3_d3	NM93-H5N1	I3_D3	I3_D3.NA	NA	PZ617731	VALID
NM93_10to6PFU_Donor_F3_d3	NM93-H5N1	I3_D3	I3_D3.MP	MP	PZ617724	VALID
NM93_10to6PFU_Donor_F3_d3	NM93-H5N1	I3_D3	I3_D3.NS	NS	PZ617728	VALID
NM93_10to6PFU_Donor_F3_d5	NM93-H5N1	I3_D5	I3_D5.PB2	PB2	PZ617735	VALID
NM93_10to6PFU_Donor_F3_d5	NM93-H5N1	I3_D5	I3_D5.PB1	PB1	PZ617737	VALID
NM93_10to6PFU_Donor_F3_d5	NM93-H5N1	I3_D5	I3_D5.PA	PA	PZ617738	VALID
NM93_10to6PFU_Donor_F3_d5	NM93-H5N1	I3_D5	I3_D5.HA	HA	PZ617734	VALID
NM93_10to6PFU_Donor_F3_d5	NM93-H5N1	I3_D5	I3_D5.NP	NP	PZ617739	VALID
NM93_10to6PFU_Donor_F3_d5	NM93-H5N1	I3_D5	I3_D5.NA	NA	PZ617736	VALID
NM93_10to6PFU_Donor_F3_d5	NM93-H5N1	I3_D5	I3_D5.MP	MP	PZ617733	VALID
NM93_10to6PFU_Donor_F3_d5	NM93-H5N1	I3_D5	I3_D5.NS	NS	PZ617732	VALID
NM93_10to6PFU_Donor_F3_d7	NM93-H5N1	I3_D7	I3_D7.PB2	PB2	PZ617830	VALID
NM93_10to6PFU_Donor_F3_d7	NM93-H5N1	I3_D7	I3_D7.PB1	PB1	PZ617825	VALID
NM93_10to6PFU_Donor_F3_d7	NM93-H5N1	I3_D7	I3_D7.PA	PA	PZ617831	VALID
NM93_10to6PFU_Donor_F3_d7	NM93-H5N1	I3_D7	I3_D7.HA	HA	PZ617828	VALID
NM93_10to6PFU_Donor_F3_d7	NM93-H5N1	I3_D7	I3_D7.NP	NP	PZ617826	VALID
NM93_10to6PFU_Donor_F3_d7	NM93-H5N1	I3_D7	I3_D7.NA	NA	PZ617824	VALID
NM93_10to6PFU_Donor_F3_d7	NM93-H5N1	I3_D7	I3_D7.MP	MP	PZ617827	VALID
NM93_10to6PFU_Donor_F3_d7	NM93-H5N1	I3_D7	I3_D7.NS	NS	PZ617829	VALID
NM93_10to6PFU_Donor_F4_d3	NM93-H5N1	I4_D3	I4_D3.PB2	PB2	PZ617774	VALID
NM93_10to6PFU_Donor_F4_d3	NM93-H5N1	I4_D3	I4_D3.PB1	PB1	PZ617768	VALID
NM93_10to6PFU_Donor_F4_d3	NM93-H5N1	I4_D3	I4_D3.PA	PA	PZ617771	VALID
NM93_10to6PFU_Donor_F4_d3	NM93-H5N1	I4_D3	I4_D3.HA	HA	PZ617767	VALID
NM93_10to6PFU_Donor_F4_d3	NM93-H5N1	I4_D3	I4_D3.NP	NP	PZ617773	VALID
NM93_10to6PFU_Donor_F4_d3	NM93-H5N1	I4_D3	I4_D3.NA	NA	PZ617772	VALID
NM93_10to6PFU_Donor_F4_d3	NM93-H5N1	I4_D3	I4_D3.MP	MP	PZ617770	VALID
NM93_10to6PFU_Donor_F4_d3	NM93-H5N1	I4_D3	I4_D3.NS	NS	PZ617769	VALID
NM93_10to6PFU_Donor_F4_d5	NM93-H5N1	I4_D5	I4_D5.PB2	PB2	PZ617814	VALID
NM93_10to6PFU_Donor_F4_d5	NM93-H5N1	I4_D5	I4_D5.PB1	PB1	PZ617812	VALID
NM93_10to6PFU_Donor_F4_d5	NM93-H5N1	I4_D5	I4_D5.PA	PA	PZ617808	VALID
NM93_10to6PFU_Donor_F4_d5	NM93-H5N1	I4_D5	I4_D5.HA	HA	PZ617810	VALID
NM93_10to6PFU_Donor_F4_d5	NM93-H5N1	I4_D5	I4_D5.NP	NP	PZ617811	VALID
NM93_10to6PFU_Donor_F4_d5	NM93-H5N1	I4_D5	I4_D5.NA	NA	PZ617809	VALID
NM93_10to6PFU_Donor_F4_d5	NM93-H5N1	I4_D5	I4_D5.MP	MP	PZ617813	VALID
NM93_10to6PFU_Donor_F4_d5	NM93-H5N1	I4_D5	I4_D5.NS	NS	PZ617815	VALID
NM93_10to6PFU_Donor_F4_d7	NM93-H5N1	I4_D7	I4_D7.PB2	PB2	PZ617836	VALID
NM93_10to6PFU_Donor_F4_d7	NM93-H5N1	I4_D7	I4_D7.PB1	PB1	PZ617835	VALID
NM93_10to6PFU_Donor_F4_d7	NM93-H5N1	I4_D7	I4_D7.PA	PA	PZ617837	VALID
NM93_10to6PFU_Donor_F4_d7	NM93-H5N1	I4_D7	I4_D7.HA	HA	PZ617839	VALID
NM93_10to6PFU_Donor_F4_d7	NM93-H5N1	I4_D7	I4_D7.NP	NP	PZ617834	VALID
NM93_10to6PFU_Donor_F4_d7	NM93-H5N1	I4_D7	I4_D7.NA	NA	PZ617838	VALID
NM93_10to6PFU_Donor_F4_d7	NM93-H5N1	I4_D7	I4_D7.MP	MP	PZ617833	VALID
NM93_10to6PFU_Donor_F4_d7	NM93-H5N1	I4_D7	I4_D7.NS	NS	PZ617832	VALID
